# Surprising variation in the outcome of two malaria genetic crosses using humanized mice: implications for genetic mapping and malaria biology

**DOI:** 10.1101/2019.12.13.871830

**Authors:** Katrina A. Button-Simons, Sudhir Kumar, Nelly Carmago, Meseret T. Haile, Catherine Jett, Lisa A. Checkley, Spencer Y. Kennedy, Richard S. Pinapati, Douglas A. Shou, Marina McDew-White, Xue Li, François H. Nosten, Stefan H. Kappe, Timothy J. C. Anderson, Jeanne Romero-Severson, Michael T. Ferdig, Scott J. Emrich, Ashley M. Vaughan, Ian H. Cheeseman

## Abstract

Genetic crosses are most powerful for linkage analysis when progeny numbers are high, when parental alleles segregate evenly and, for hermaphroditic organisms, when numbers of inbred progeny are minimized. We previously developed a novel genetic crossing platform for the human malaria parasite *Plasmodium falciparum*, an obligately sexual, hermaphroditic protozoan, using mice carrying human hepatocytes (the human liver-chimeric FRG NOD huHep mouse) as the vertebrate host. Here we examine the statistical power of two different genetic crosses – (1) between a laboratory parasite (NF54) of African origin and a patient-derived Asian parasite, and (2) between two sympatric patient-derived Asian parasites. We generated >140 unique recombinant clones over a 12-month period from the four parental genotypes, doubling the number of unique recombinant progeny generated in the previous 30 years. Both crosses show bi-parental inheritance of plastid markers amongst recombinant progeny, in contrast to previous crosses (conducted using chimpanzee hosts) which carried single dominant plastid genotypes. Both crosses show distinctive segregation patterns. The allopatric African/Asian cross has minimal levels of inbreeding (2% of clonal progeny are inbred) and extreme skews in marker segregation, while in the sympatric Asian cross, inbred progeny predominate (66% of clonal progeny are inbred) and parental alleles segregate evenly. Using simulations, we demonstrate that these progeny arrays (particularly the sympatric Asian cross) have excellent power to map large-effect mutations to a 31 kb interval and can capture complex, epistatic interactions that were far beyond the capacity of previous malaria crosses to detect. The extreme segregation distortion in the allopatric African/Asian cross erodes power to detect linkage in several genome regions, but the repeatable distortions observed offer promising alternative approaches to identifying genes underlying traits of interest. These crosses show surprising variation in marker segregation, nevertheless, the increased progeny numbers improve our ability to rapidly map biomedically important parasite traits.

**Author Summary:** Understanding how genome mutations contribute to newly emerging drug resistance in parasites like *Plasmodium falciparum* is important to monitor the spread of drug resistance. This scenario has been playing out in Southeast Asia with the emergence and spread of artemisinin resistance. Here we show that new *P. falciparum* genetic crosses, using mice carrying human liver cells and infused with human red blood cells (the human liver-chimeric FRG NOD huHep/huRBC mouse), provide an important new tool for understanding complex interactions underlying drug resistance phenotypes. We report two new genetic maps with 84 and 60 unique recombinant progeny, which doubles the number of progeny available from 4 previous *P. falciparum* genetic crosses. Through extensive simulations we show that with 84 progeny we can find association for a gene that controls only 20% of the variation in a phenotype. We also show that a cross generated from Southeast Asian parasites collected from the same geographic region have unique characteristics not previously observed in *P. falciparum* genetic crosses. This Southeast Asian cross exhibits even segregation across the genome, unbiased inheritance of mitochondria and apicoplast and higher levels of inbreeding than previously observed.
