## Supplementary material for "Surprising variation in the outcome of two malaria genetic crosses using humanized mice: implications for genetic mapping and malaria biology": S1 Table

### Sheet: Sheet1
Cross	Cage	Post feed exflagellation	Number of Mosquitos	Prevalence	Oocysts/Mosquito Mean (Median)	Method used to infect Mouse
NF54 x NHP4026, biological replicate 2	NHP4026	4.9	250	0.56	3.4 (1)	IV
NF54 x NHP4026, biological replicate 3	NF54	3.4	250	0.45	9.2 (0.5)	MB
NF54 x NHP4026, biological replicate 4	pooled	4.9	250	0.67	7.9 (3)	NA
NF54 x NHP4026, biological replicate 5	pooled	4.9	250	0.91	18.3 (5)	NA
NF54 x NHP4026, biological replicate 6	pooled	4.9	250	0.73	8.4 (3)	MB
NF54 x NHP4026, biological replicate 7	pooled	4.9	250	0.73	6 (2)	IV
NF54 x NHP4026, biological replicate 8	pooled	4.9	250	0.58	22.4 (3)	MB
NF54 x NHP4026, biological replicate 9	pooled	4.9	250	0.7	19.9 (17)	NA
MKK2835 x NHP1337	MKK2835	2	200	62.5	1.5 (2)	NA
MKK2835 x NHP1338	NHP1337	1.5	200	77	2 (2)	NA
MKK2835 x NHP1339	pooled	1.57	202	30	0.6 (0)	NA
MKK2835 x NHP1340	pooled		204	80	3 (3)	IV
MKK2835 x NHP1341	MKK2835	1	200	37.5	0.87 (0)	NA
MKK2835 x NHP1342	NHP1337	0.42	200	33.3	0.77 (0)	NA
MKK2835 x NHP1343	pooled	0.66	200	54	2 (2)	NA
MKK2835 x NHP1344	pooled		200	60	1.1 (1)	NA
