## Supplementary material for "Surprising variation in the outcome of two malaria genetic crosses using humanized mice: implications for genetic mapping and malaria biology": S2 Table

### Sheet: Sheet1
Cross/Cloning	Days before cloning	Source	Cloning Media	Genotyped Progeny	Selfed Progeny	Non-clonal Progeny	Repeat Genotypes within cloning rounds	Repeat Genotypes between cloning rounds	Unique Recombinant Progeny
NF54 x NHP4026				156	3	24	43	1	84
NF54GFPLuc x NHP4026: Cloning 1	0	straight from mouse	CM w/ serum	26	3	1	2	0	20
NF54GFPLuc x NHP4026: Cloning 2	14	cryopreserved bulk population	CM w/ serum	26	0	2	12	0	12
NF54GFPLuc x NHP4026: Cloning 3	19	cryopreserved bulk population	CM w/ albumax	60	0	6	29	1	25
NF54WT x NHP4026: Cloning 1	5	straight from mouse	CM w/ serum	44	0	15	1	0	28
MKK2835 x NHP1337				262	154	36	3	0	60
MKK2835 x NHP1337: Cloning 1	5	straight from mouse	CM w/ albumax	78	47	11	0	0	18
MKK2835 x NHP1337: Cloning 2	2	cryopreserved bulk population	CM w/ albumax	184	107	29	3	0	42
