## Supplementary material for "Surprising variation in the outcome of two malaria genetic crosses using humanized mice: implications for genetic mapping and malaria biology": S6 Table

### Sheet: Sheet1
MS Marker	Chr	cM	Loc	Forward Primer	FP Length	Reverse Primer	RP Length	Chr	Phusion TM-F	Phusion TM-R	Phusion anneal temp	ABI dye	NF54 Size	NHP4026 Size
C1M12	1	34.6	523561	ATTATAACTGCTCTCATCTAA	21	CTTTTTATGATAAATGTGAAC	21	1	50.6	51.3	53.6	HEX	186	244
C2M18	2	8.6	205743	CAAGTCGGTTGTATGATAT	19	TGTCGATTGGATAATGTTTG	20	2	52.8	59	52.8	FAM	160	142
C3M52	3	28.8	420724	GAAAGCAATTATCCAAGGTT	20	GTCAAAGACCCTAAAGGCAC	20	3	57.8	60.7	57.8	FAM	223	227
POLYa	4	25.9	539030	AAAATATAGACGAACAGA	18	ATCAGATAATTGTTGGTA	18	4	47.2	47.6	47.2	HEX	199	211
C4M30	4	77.6	1086608	ATGACAAAACATGGTATGTA	20	ATTGATGCTTTGTCTAATTAG	21	4	53.2	53.4	53.2	HEX	194	165
TA81	5	88.9	1214314	TGGACAAATGGGAAAGGAT	19	TTTCACACAACACAGGATT	19	5	62.2	56.9	56.9	FAM	120	135
PE14D	7	11.5	413402	TGTAATGAATGATTCTAATACCAC	24	TTGGACCATGCTTCACAG	18	7	56.8	61.5	56.8	FAM	136	114
3-E7	7	20.2	447587	AAGAATGAAAGTATTTTTAGC	21	CCCCTTCAAAAAGGAAATAACAC	23	7	52	63.7	55	FAM	183	179
B5M33	7	63.2	1085261	AAACGATGACTGTTATTAAAT	21	CATCTGAATATGGAACCATG	20	7	52.7	58.3	52.7	HEX	207	204
TA127	8	14.4	1161130	GCTTTATAAAAATAACACACC	21	TAAAAAACACTCAGTTTGAG	20	8	53	52.7	52.7	HEX	124	130
C9M51	9	5.8	1366407	GAAATTGTGCTTCCAACAAC	20	TGCACATATAATGTAAGTAGA	21	9	60.1	50.6	50.6	HEX	141	176
B7M62	10	71.6	1282290	TATTGTTTAGAATTAATCATAA	22	TATATTTAACCATAGCTGATC	21	10	48.7	51	51.7	FAM	155	161
TA119	11	37.4	627614	TCCTCGATTATATTATTGCA	20	TAATACATTCCCATTAGATG	20	11	55.4	52.2	52.2	HEX	241	223
TA125	11	103.2	1394628	CGGAAATGAATACAACAAG	19	GGGTTAAATAAATACAATTC	20	11	56.1	50.3	50.3	FAM	143	149
TA48	12	2.9	2032882	TTTTGATATCTCTCAATCAT	20	CTTCACGACAGAGGTGTC	18	12	51.7	57.2	51.7	FAM	273	282
TA56	13	47	1980942	ACATCAAAATTTTATGTATC	20	TCTGTGCTCTCATTGCAC	18	13	48.8	59.2	48.8	HEX	130	136
TA62	14	132.1	1913888	ATTATAGTGAAGATAGCCA	19	TTACTTTCATCACTATTTG	19	14	49.3	47.9	47.9	FAM	173	164
